# Genome-wide transcription factor binding in leaves from C_3_ and C_4_ grasses

**DOI:** 10.1101/165787

**Authors:** Steven J. Burgess, Ivan Reyna-Llorens, Sean R. Stevenson, Pallavi Singh, Katja Jaeger, Julian M. Hibberd

## Abstract

The majority of plants use C_3_ photosynthesis, but over sixty independent lineages of angiosperms have evolved the C_4_ pathway. In most C_4_ species, photosynthesis gene expression is compartmented between mesophyll and bundle sheath cells. We performed DNaseI-SEQ to identify genome-wide profiles of transcription factor binding in leaves of the C_4_ grasses *Zea mays*, *Sorghum bicolor* and *Setaria italica* as well as C_3_ *Brachypodium distachyon*. In C_4_ species, while bundle sheath strands and whole leaves shared similarity in the broad regions of DNA accessible to transcription factors, the short sequences bound varied. Transcription factor binding was prevalent in gene bodies as well as promoters, and many of these sites could represent duons that impact gene regulation in addition to amino acid sequence. Although globally there was little correlation between any individual DNaseI footprint and cell-specific gene expression, within individual species transcription factor binding to the same motifs in multiple genes provided evidence for shared mechanisms governing C_4_ photosynthesis gene expression. Furthermore, interspecific comparisons identified a small number of highly conserved transcription factor binding sites associated with leaves from species that diverged around 60 million years ago. These data therefore provide insight into the architecture associated with C_4_ photosynthesis gene expression in particular and characteristics of transcription factor binding in cereal crops in general.

**One sentence summary:** Genome-wide patterns of transcription factor binding *in vivo* defined by DNaseI for leaves of C_3_ and C_4_ grasses
