## Supplementary material for "Genome-wide transcription factor binding in leaves from C_3_ and C_4_ grasses": S Table 1

### Sheet: Legend
Supplementary Table - 1	Summary of DNAse-SEQ Quality Metrics
Abbreviations
Tissue	whole leaf (WL) or bundle sheath (BS)
NMAP	Number of reads mapping with a MAPQ score of 42
PBC	PCR Bottleneck Coefficient
NSC	Normalized Strand Cross-correlation coefficient
RSC	Relative Strand Cross-correlation coefficient
PEAKS	Number of DNase-hypersensitive sites called
SPOT	Signal Portion of Tags. The fraction of tags that fall in DHSs from a sample of 5 million reads.

### Sheet: Data
Species	Tissue	Rep	Total number of reads obtained	NMAP (Number of mapped reads, with a MAPQ score >42)	Consistent PEAKS (DHS per treatment) after IDR.	Signal Portion of Tags Fraction of tags that fall into a DHS from a sample of 5 million reads (SPOT > 0.25)	PCR Bottleneck Coefficient (PBC) > 0.5 which is an esimate of library complexity	Normalised Strand Cross Correlation Coefficeint. NSC > 1.1 implies low signal to noise.	Relative Strand Cross-correlation. RSC >1 implies low signal to noise.
B. distachyon	WL	1	39905555	32358605	36286	0.57	0.85	1.06	1.5
B. distachyon	WL	2	116290418	104995394	36286	0.56	0.7	1.04	1.3
S. bicolor	BS	1	137181374	116874980	34365	0.33	0.59	1.07	1.3
S. bicolor	BS	2	57935041	23582070	34365	0.45	0.77	1.21	1.24
S. bicolor	WL	1	72124634	15455848	39026	0.44	0.62	1.35	1.23
S. bicolor	WL	2	16696658	6330252	39026	0.47	0.93	1.23	1.08
S. bicolor	WL	3	320248835	101096925	39026	0.51	0.75	1.2	1.4
S. italica	BS	1	87698973	31614235	45884	0.53	0.8	1.1	1.3
S. italica	BS	2	204179322	110308451	45884	0.49	0.58	1.06	1.21
S. italica	WL	1	37489365	29320913	40216	0.52	0.24	1.28	1.27
S. italica	WL	2	141878695	112626195	40216	0.52	0.61	1.1	1.3
S. italica	WL	3	44142311	29111001	40216	0.54	0.82	1.2	1.3
Z. mays	BS	1	194408304	38293110	48888	0.48	0.72	1.28	1.44
Z. mays	BS	2	58811796	3610526	48888	0.17	0.92	1.35	0.97
Z. mays	WL	1	29562927	5595812	43868	0.33	0.26	2.3	1.03
Z. mays	WL	2	222392136	45489634	43868	0.58	0.72	1.4	0.98
