## Supplementary material for "Genome-wide transcription factor binding in leaves from C_3_ and C_4_ grasses": S Table 2

### Sheet: Legend
Supplementary Table - 2	Summary Statistics for Genomic Features Identified in Whole Leaf Samples
Abbreviations
DHS	DNase-hypersensitive site
DGF	Digital genomic footprint
WL	Whole leaf

### Sheet: Data
Species	Tissue	DHS	DGF (FDR<0.01)	Number of DHS containing at least one DGF	% DHS containing at least one DGF	Number of Genes annotated with at least one DHS	Number of Genes annotated with at least one DGF
B. distachyon	WL	36286	160917	35275	97.2138	20817	43459
S. bicolor	WL	39026	112295	37007	94.8265	26445	28271
S. italica	WL	40216	100474	37368	92.9182	27746	28416
Z. mays	WL	43868	56519	24444	55.7217	24175	21446
