## Supplementary material for "Genome-wide transcription factor binding in leaves from C_3_ and C_4_ grasses": S Table 3

### Sheet: Description
Supplementary table 3. - DNAse cutting bias calculations
Abbreviations
DGF	Digital Genomic Footprint				Naked DNA sequencing summary
WL	Whole leaf				Species	Tissue	NMAP MAPQ >42
BS	Bundle Sheath				B. distachyon	WL	3935682
Si	Setaria italica				S. italica	WL	18715484
Sb	Sorghum bicolor				S. bicolor	WL	1770650
Bd	Brachyopodium distachyon				Z. mays	WL	548194
Zm	Zea mays
Parameters
data <- MultMMixture_Full(TF_Bed=DGFs, Cuts=coverage, peakbed=dhs, Plot=T,
PadLen=25,Collapse=T,k=2,ReturnPar=T,Fixed=T,
Background ="Seq",FastaName=”data.fasta”)

### Sheet: Whole leaf DGF
Sample	DGF	DGF FLR > 0	Percentage
Sb WL	142108	112295	78
Si WL	120468	100474	83
Zm WL	79787	56519	70
Bd WL	191046	160917	84

### Sheet: Bundle sheath DGF
Sample	DGF	DGF FLR > 0	Percentage
Sb BS	128643	95675	74
Si BS	158702	134660	85
Zm BS	164918	141847	86
