## Supplementary material for "Genome-wide transcription factor binding in leaves from C_3_ and C_4_ grasses": S Table 4

### Sheet: Legend
Supplemental Table 4	List of transcription factors studied by ChIP-seq in the maize leaf

### Sheet: Data
Key	Gene ID	Family
ZmTF3	GRMZM2G063864	Alfin-like
ZmTF30	GRMZM2G029323	Alfin-like
ZmTF106	GRMZM2G141679	AP2-ERF-ERF
ZmTF117	Zm00001d052229	AP2-ERF-ERF
ZmTF120	GRMZM2G013617	AP2-ERF-ERF
ZmTF122	GRMZM2G006745	AP2-ERF-ERF
ZmTF124	GRMZM2G138396	AP2-ERF-ERF
ZmTF125	Zm00001d053859	AP2-ERF-ERF
ZmTF133	GRMZM2G179024	AP2-ERF-ERF
ZmTF134	GRMZM5G863420	AP2-ERF-ERF
ZmTF136	GRMZM2G474769	AP2-ERF-ERF
ZmTF140	GRMZM2G089995	AP2-ERF-ERF
ZmTF152	GRMZM2G116614	AP2-ERF-ERF
ZmTF153	GRMZM2G055204	AP2-ERF-ERF
ZmTF228	GRMZM2G084583	AP2-ERF-ERF
ZmTF62	GRMZM2G324999	AP2-ERF-ERF
ZmTF70	GRMZM2G068967	AP2-ERF-ERF
ZmTF8	GRMZM2G107807	AP2-ERF-ERF
ZmTF84	GRMZM2G045275	AP2-ERF-ERF
ZmTF9	GRMZM2G020772	AP2-ERF-ERF
ZmTF91	GRMZM2G055180	AP2-ERF-ERF
ZmTF155	GRMZM2G472671	ARF
ZmTF109	GRMZM5G856837	bHLH
ZmTF119	GRMZM2G119823	bHLH
ZmTF139	GRMZM2G048136	bHLH
ZmTF14	GRMZM2G017586	bHLH
ZmTF142	AC233888.1_FG002	bHLH
ZmTF148	GRMZM2G144346	bHLH
ZmTF149	GRMZM2G099319	bHLH
ZmTF157	GRMZM2G069082	bHLH
ZmTF29	GRMZM2G369472	bHLH
ZmTF59	GRMZM2G120151	bHLH
ZmTF85	Zm00001d034298	bHLH
ZmTF110	GRMZM2G113060	bZIP
ZmTF158	GRMZM2G098904	bZIP
ZmTF159	GRMZM2G124495	bZIP
ZmTF219	AC203957.3_FG004	bZIP
ZmTF221	GRMZM2G092137	bZIP
ZmTFLG1	GRMZM2G310368	bZIP
ZmTFLG2	GRMZM2G060216	bZIP
ZmTF89	GRMZM2G065374	C2C2
ZmTF103	GRMZM2G021777	C2C2-CO-like
ZmTF2	GRMZM2G114137	C2C2-CO-like
ZmTF6	Zm00001d046925	C2C2-CO-like
ZmTF87	GRMZM2G396527	C2C2-CO-like
ZmTF90	GRMZM2G148772	C2C2-CO-like
ZmTF163	GRMZM5G838098	C2C2-DOF
ZmTF230	GRMZM2G171852	C2C2-Dof
ZmTF40	GRMZM5G885700	C2H2
ZmTF17	GRMZM2G144196	C3H
ZmTF237	GRMZM2G144275	C3H
ZmTF198	Zm00001d024546	CCA1-type
ZmTF170	GRMZM2G038783	ELF3
ZmGLK1	GRMZM2G049229	GARP-G2-like
ZmTF104	GRMZM5G865967	GARP-G2-like
ZmTF123	GRMZM2G162749	GARP-G2-like
ZmTF172	GRMZM2G047626	GARP-G2-like
ZmTF229	GRMZM2G416701	GARP-G2-like
ZmTF164	GRMZM2G020150	GATA
ZmTF24	GRMZM2G151763	GRAS
ZmTF97	GRMZM2G319634	GRAS
ZmTF174	GRMZM2G002915	HB
ZmTF177	Zm00001d002799	HB
ZmTF178	GRMZM2G124540	HB
ZmTF179	AC194965.4_FG004	HB
ZmTF180	GRMZM2G169820	HB
ZmTF181	GRMZM2G445575	HB
ZmTF25	GRMZM2G370332	HB
ZmTF113	GRMZM5G834758	HMG
ZmGLK2	GRMZM2G014653	MYB
ZmTF135	GRMZM5G871463	MYB
ZmTF171	AC233960.1_FG003	MYB
ZmTF183	GRMZM2G148561	MYB
ZmTF184	GRMZM2G145458	MYB
ZmTF185	AC234520.1_FG003	MYB
ZmTF186	Zm00001d013399	MYB
ZmTF189	GRMZM2G060216	MYB
ZmTF190	GRMZM2G103647	MYB
ZmTF191	GRMZM2G130149	MYB
ZmTF193	Zm00001d051458	MYB
ZmTF195	GRMZM2G026833	MYB
ZmTF21	GRMZM2G034110	MYB
ZmTF224	GRMZM5G892094	MYB
ZmTF32	GRMZM2G093744	MYB
ZmTF34	GRMZM2G088524	MYB
ZmTF38	GRMZM2G145041	MYB
ZmTF54	GRMZM2G157679	MYB
ZmTF55C	GRMZM2G142751	MYB
ZmTF69	GRMZM2G087233	MYB
ZmTF15	GRMZM2G148087	NAC
ZmTF199	GRMZM2G068973	NAC
ZmTF114	GRMZM2G013612	Others
ZmTF27	GRMZM2G118693	PHD
ZmTF202	GRMZM2G020054	PRR
ZmTF80	GRMZM2G131442	Pseudo_ARR-B
ZmTF98	GRMZM2G036297	SBP
ZmTF28	GRMZM2G172210	Sigma-like
ZmTF235	GRMZM2G061906	TCP
ZmTF41	GRMZM5G846057	TCP
ZmTF102	GRMZM2G114681	Tify
ZmTF11	GRMZM2G005954	Tify
ZmTF127	GRMZM2G445634	Tify
ZmTF13	GRMZM2G177229	Tify
ZmTF146	GRMZM2G101769	Tify
ZmTF56	AC233935.1_FG005	Tify
ZmTF61	GRMZM2G173596	Tify
ZmTF66	GRMZM2G011588	Tify
ZmTF81	GRMZM5G813892	Tify
ZmTF82	GRMZM2G165042	Tify
ZmTF107	GRMZM2G150260	WRKY
ZmTF111	GRMZM2G087804	WRKY
ZmTF115	GRMZM2G114998	WRKY
ZmTF128	Zm00001d032265	WRKY
ZmTF225	GRMZM2G125653	WRKY
ZmTF226	GRMZM2G071977	WRKY
ZmTF64	GRMZM2G052667	WRKY
ZmTF161	GRMZM2G117513	zf-Dof
ZmTF162	GRMZM2G052720	zf-Dof
