## Supplementary material for "Genome-wide transcription factor binding in leaves from C_3_ and C_4_ grasses": S Table 5

### Sheet: Legend
Supplementary Table 5	Summary Statistics of DNAse-SEQ analysis of Bundle Sheath Samples
Abbreviations
BS	Bundle Sheath
DHS	DNase-hypersensitive site
DGF	Digital Genomic Footprint

### Sheet: Data
Species	Tissue	DHS	DGF (FLR>0)	Differentially occupied (score >10)
S. bicolor	BS	34365	95675	50768
S. italica	BS	45884	134660	73057
Z. mays	BS	48888	14219	14250
Total		129137	244554	138075
