## Supplementary material for "Genome-wide transcription factor binding in leaves from C_3_ and C_4_ grasses": S Table 6

### Sheet: Legend
Supplementary Table 6	Summary Statistics of Overlap between DHS in Whole Leaf and Bundle Sheath Samples
Abbreviations
Sb	Sorghum bicolor
Si	Setaria italica
Zm	Zea mays
WL	Whole Leaf
BS	Bundle Sheath
DHS	DNAse-hypersensitive site

### Sheet: Data
Species	Comparsion	Total BS DHS	Total WL DHS	Number BS DHS Shared	Number BS DHS Unique	% BS DHS Shared
S. italica	BS and WL	45884	40216	32682	13202	71.2274
S. bicolor	BS and WL	34365	39026	28791	5574	83.78
Z. mays	BS and WL	48888	43868	35520	13368	72.6559
