## Supplementary material for "Genome-wide transcription factor binding in leaves from C_3_ and C_4_ grasses": S Table 7

### Sheet: Legend
Supplementary Table – 7	Summary Statistics of Overlap between DGF in Whole Leaf and Bundle Sheath Samples
Abbreviations
WL	Whole Leaf
BS	Bundle Sheath
DGF	DNAse-hypersensitive site

### Sheet: Data
Feature	Comparison	Species	Total BS	Total WL	Number Shared	Number Unique	% Shared
DGF	BS and WL	S. bicolor	95675	112295	16575	191395	17.3243
DGF	BS and WL	S. italica	134660	100474	26314	208820	19.5411
DGF	BS and WL	Z. mays	141847	56519	7903	190463	5.5715
