## Supplementary material for "Genome-wide transcription factor binding in leaves from C_3_ and C_4_ grasses": S Table 8

### Sheet: Legend
Supplementary Table – 8	Summary Statistics for Differential Digital Genomic Footprint Calling
Abbreviations
DE	Differential
DGF	Digital Genomic Footprint

### Sheet: Data
Species	Number.of.WL.DGFs	Number.of.BS.DGFs	Number.of.DE.Genes	BS.DGF at DE genes	WL.DGF at DE genes
S. bicolor	63444	50768	9236	15168 (29.8%)	19574 (30.8%)
Z. mays	5185	14250	16787	5692 (39.9%)	2419 (46.6%)
S. italica	43917	73057	10110	22171 (30.3%)	14155 (32.2%)
