## Supplementary material for "Genome-wide transcription factor binding in leaves from C_3_ and C_4_ grasses": S Table 10

### Sheet: Legend
Supplemental Table 10	Hypergeometric tests for enrichment of individual motifs

### Sheet: Data
tf_name	p_adj	species	cell	id	Family
MA0123.1	2.80322e-06	Maize	BS	ABI4	AP2-EREBP
AT1G12630	2.2161e-22	Maize	BS	AT1G12630	AP2-EREBP
MA1227.1	7.00601e-26	Maize	BS	AT1G12630	AP2-EREBP
DREB26	1.11766e-12	Maize	BS	AT1G21910	AP2-EREBP
AT1G36060	6.6834e-211	Maize	BS	AT1G36060	AP2-EREBP
MA1263.1	8.27915e-212	Maize	BS	AT1G36060	AP2-EREBP
AT1G71450	1.26339e-13	Maize	BS	AT1G71450	AP2-EREBP
AT1G77640	0.000664741	Maize	BS	AT1G77640	AP2-EREBP
MA1260.1	0.000664741	Maize	BS	AT1G77640	AP2-EREBP
LBD13	9.27841e-93	Maize	BS	AT2G30340	LOB-AS2
ERF38	5.14163e-181	Maize	BS	AT2G35700	AP2-EREBP
ERF13	1.16003e-05	Maize	BS	AT2G44840	AP2-EREBP
ERF1	6.50366e-09	Maize	BS	AT3G23240	AP2-EREBP
CEJ1	2.15179e-18	Maize	BS	AT3G50260	AP2-EREBP
AT3G58630	2.5e-08	Maize	BS	AT3G58630	Trihelix
AT4G16750	2.90504e-13	Maize	BS	AT4G16750	AP2-EREBP
MA1237.1	5.57537e-13	Maize	BS	AT4G16750	AP2-EREBP
AT4G28140	1.94121e-10	Maize	BS	AT4G28140	AP2-EREBP
AT4G31060	2.2999e-54	Maize	BS	AT4G31060	AP2-EREBP
MA1265.1	2.2999e-54	Maize	BS	AT4G31060	AP2-EREBP
RRTF1	1.41539e-37	Maize	BS	AT4G34410	AP2-EREBP
AT5G05550	0.000410872	Maize	BS	AT5G05550	Trihelix
DEAR2	2.64391e-25	Maize	BS	AT5G67190	AP2-EREBP
MA1219.1	2.15179e-18	Maize	BS	CEJ1	AP2-EREBP
MA0975.1	7.486e-06	Maize	BS	CRF2	AP2-EREBP
MA0976.1	2.09548e-18	Maize	BS	CRF4	AP2-EREBP
MA1248.1	1.92002e-12	Maize	BS	DREB26	AP2-EREBP
MA0979.1	5.24253e-09	Maize	BS	ERF008	AP2-EREBP
MA0997.1	6.3711e-12	Maize	BS	ERF069	AP2-EREBP
MA1049.1	9.36294e-09	Maize	BS	ERF094	AP2-EREBP
MA0999.1	2.49438e-09	Maize	BS	ERF098	AP2-EREBP
MA1053.1	2.18874e-14	Maize	BS	ERF109	AP2-EREBP
MA1001.1	4.01149e-13	Maize	BS	ERF11	AP2-EREBP
MA1002.1	4.90123e-07	Maize	BS	ERF112	AP2-EREBP
MA1004.1	1.3e-08	Maize	BS	ERF13	AP2-EREBP
MA0567.1	6.20139e-16	Maize	BS	ERF1B	AP2-EREBP
MA1005.1	1.1819e-21	Maize	BS	ERF3	AP2-EREBP
MA1238.1	1.10209e-181	Maize	BS	ERF38	AP2-EREBP
MA0992.1	5.89219e-12	Maize	BS	ERF4	AP2-EREBP
MA1006.1	3.31764e-234	Maize	BS	ERF6	AP2-EREBP
MA0993.1	9.01162e-16	Maize	BS	ERF7	AP2-EREBP
MA0994.1	1.30839e-13	Maize	BS	ERF8	AP2-EREBP
RAP21	2.7026e-102	Maize	BS	NA	NA
MA1034.1	7.7792e-28	Maize	BS	OS05G0497200	AP2-EREBP
MA0980.1	1.12986e-13	Maize	BS	RAP2-10	AP2-EREBP
MA1051.1	1.30839e-13	Maize	BS	RAP2-3	AP2-EREBP
MA1052.1	1.30839e-13	Maize	BS	RAP2-6	AP2-EREBP
MA1216.1	8.88407e-73	Maize	BS	RAP21	AP2-EREBP
RAP211	4.3101e-30	Maize	BS	RAP211	NA
MA1412.1	0	Maize	BS	TSAR2	bHLH
ZMGLK1	9.27671e-12	Maize	BS	ZMGLK1	G2-Like
ZMTF114	6.30874e-05	Maize	BS	ZMTF114	Others
ZMTF119	1.66355e-37	Maize	BS	ZMTF119	bHLH
ZMTF120	1.52081e-19	Maize	BS	ZMTF120	AP2-EREBP
ZMTF128	4.64252e-14	Maize	BS	ZMTF128	WRKY
ZMTF14	3.57745e-16	Maize	BS	ZMTF14	bHLH
ZMTF142	1.44330910959008e-314	Maize	BS	ZMTF142	bHLH
ZMTF152	8.10469e-15	Maize	BS	ZMTF152	AP2-EREBP
ZMTF171	2.73095e-17	Maize	BS	ZMTF171	MYB
ZMTF179	3.18284e-15	Maize	BS	ZMTF179	HB
ZMTF6	4.1657e-143	Maize	BS	ZMTF6	CO-Like
ZMTF64	6.5e-07	Maize	BS	ZMTF64	WRKY
ZMTF87	3.94823e-32	Maize	BS	ZMTF87	CO-Like
ZMTF97	5.10083e-05	Maize	BS	ZMTF97	GRAS
ATNLP4	4.61579e-12	Maize	WL	AT1G20640	NLP
AT1G22810	2.26305e-05	Maize	WL	AT1G22810	AP2-EREBP
MA1255.1	2.54865e-05	Maize	WL	AT1G22810	AP2-EREBP
BIM2	3.50082e-05	Maize	WL	AT1G69010	bHLH
AT1G69690	9.07711e-09	Maize	WL	AT1G69690	TCP
AT1G72010	1.30511e-08	Maize	WL	AT1G72010	TCP
MA1288.1	0.000387127	Maize	WL	AT1G72010	bHLH
TF3A	9.09199e-11	Maize	WL	AT1G72050	C2H2
BPC1	3.30015e-23	Maize	WL	AT2G01930	BBR/BPC
AT2G45680	1.09129e-05	Maize	WL	AT2G45680	TCP
ZML1	0.000915621	Maize	WL	AT3G21175	C2C2-GATA
GATA1	1.65904e-23	Maize	WL	AT3G24050	C2C2-GATA
TCP20	0.000180768	Maize	WL	AT3G27010	TCP
TCP16	3.50082e-05	Maize	WL	AT3G45150	TCP
3XHMGBOX1	7.45522e-21	Maize	WL	AT4G11080	HMG
ZIM	2.26305e-05	Maize	WL	AT4G24470	C2C2-GATA
FRS9	1e-09	Maize	WL	AT4G38170	ND
AT5G08330	4.12988e-06	Maize	WL	AT5G08330	TCP
TCP7	4.85984e-05	Maize	WL	AT5G23280	TCP
BPC6	0.000175406	Maize	WL	AT5G42520	BBR/BPC
AT5G59990	0.000366149	Maize	WL	AT5G59990	C2C2-CO-like
MA1404.1	1.68408e-09	Maize	WL	BPC1	BBR/BPC
MA1402.1	0.000175406	Maize	WL	BPC6	BBR/BPC
MA1225.1	0.000143522	Maize	WL	ERF5	AP2-EREBP
MA1019.1	2.65512e-38	Maize	WL	GLYMA19G26560.1	bHLH
MA1416.1	1.27557e-30	Maize	WL	RAMOSA1	C2H2
MA1063.1	2.32273e-19	Maize	WL	TCP19	bHLH
MA1065.1	1.16171e-08	Maize	WL	TCP20	bHLH
MA1291.1	4.85984e-05	Maize	WL	TCP7	bHLH
ZMGLK2	4.05841e-11	Maize	WL	ZMGLK2	MYB
ZMTF109	2.41574e-20	Maize	WL	ZMTF109	bHLH
ZMTF119	8.02489e-24	Maize	WL	ZMTF119	bHLH
ZMTF128	5.93032e-08	Maize	WL	ZMTF128	WRKY
ZMTF139	4.3047e-29	Maize	WL	ZMTF139	bHLH
ZMTF14	1.16954e-26	Maize	WL	ZMTF14	bHLH
ZMTF142	3.89781e-07	Maize	WL	ZMTF142	bHLH
ZMTF148	2.95752e-17	Maize	WL	ZMTF148	bHLH
ZMTF149	1.9187e-20	Maize	WL	ZMTF149	bHLH
ZMTF15	1.14464e-06	Maize	WL	ZMTF15	NAC
ZMTF174	1.19166e-28	Maize	WL	ZMTF174	HB
ZMTF179	1.95722e-21	Maize	WL	ZMTF179	HB
ZMTF184	2.5e-08	Maize	WL	ZMTF184	MYB
ZMTF190	0.000837674	Maize	WL	ZMTF190	MYB
ZMTF199	8.40225e-27	Maize	WL	ZMTF199	NAC
ZMTF221	1.84623e-15	Maize	WL	ZMTF221	bZIP
ZMTF32	3.51886e-15	Maize	WL	ZMTF32	MYB
ZMTF87	6.90713e-13	Maize	WL	ZMTF87	CO-Like
ZMTFLG2	0.000143522	Maize	WL	ZMTFLG2	bZIP
MA0123.1	4.8468e-13	Setaria	BS	ABI4	AP2-EREBP
ATNLP4	3.72573e-18	Setaria	BS	AT1G20640	NLP
BPC1	8.67881e-07	Setaria	BS	AT2G01930	BBR/BPC
ERF1	1.09979e-71	Setaria	BS	AT3G23240	AP2-EREBP
AT3G57600	2.83369e-14	Setaria	BS	AT3G57600	AP2-EREBP
MA1242.1	2.83369e-14	Setaria	BS	AT3G57600	AP2-EREBP
MA0975.1	4.3666e-41	Setaria	BS	CRF2	AP2-EREBP
MA0976.1	5.73751e-36	Setaria	BS	CRF4	AP2-EREBP
MA0979.1	1.35292e-73	Setaria	BS	ERF008	AP2-EREBP
MA0997.1	9.88867e-16	Setaria	BS	ERF069	AP2-EREBP
MA1049.1	1.55399e-70	Setaria	BS	ERF094	AP2-EREBP
MA0998.1	2.22692e-16	Setaria	BS	ERF096	AP2-EREBP
MA0999.1	3.65275e-70	Setaria	BS	ERF098	AP2-EREBP
MA1053.1	5.57806e-43	Setaria	BS	ERF109	AP2-EREBP
MA1001.1	2.08647e-11	Setaria	BS	ERF11	AP2-EREBP
MA1002.1	2.60243e-18	Setaria	BS	ERF112	AP2-EREBP
MA1004.1	1.14393e-158	Setaria	BS	ERF13	AP2-EREBP
MA0567.1	2.08254e-68	Setaria	BS	ERF1B	AP2-EREBP
MA1005.1	9.6811e-156	Setaria	BS	ERF3	AP2-EREBP
MA0992.1	6.59219e-95	Setaria	BS	ERF4	AP2-EREBP
MA1006.1	2.96434e-59	Setaria	BS	ERF6	AP2-EREBP
MA0993.1	7.81834e-15	Setaria	BS	ERF7	AP2-EREBP
MA0994.1	2.22692e-16	Setaria	BS	ERF8	AP2-EREBP
RAP211	3.38066e-05	Setaria	BS	NA	NA
MA1034.1	2.78728e-114	Setaria	BS	OS05G0497200	AP2-EREBP
MA0980.1	6.32796e-49	Setaria	BS	RAP2-10	AP2-EREBP
MA1051.1	1.16345e-48	Setaria	BS	RAP2-3	AP2-EREBP
MA1052.1	3.40249e-49	Setaria	BS	RAP2-6	AP2-EREBP
ZMTF114	1.26097e-09	Setaria	BS	ZMTF114	Others
ZMTF128	1.87383e-06	Setaria	BS	ZMTF128	WRKY
ZMTF139	3.5642e-05	Setaria	BS	ZMTF139	bHLH
ZMTF149	0.000353359	Setaria	BS	ZMTF149	bHLH
ZMTF183	1.59207e-57	Setaria	BS	ZMTF183	MYB
ZMTF184	2.03804e-35	Setaria	BS	ZMTF184	MYB
ZMTF224	1.59207e-57	Setaria	BS	ZMTF224	MYB
ZMTF6	1.46674e-05	Setaria	BS	ZMTF6	CO-Like
ZMTF64	2.41029e-16	Setaria	BS	ZMTF64	WRKY
ZMTF97	6.77514e-25	Setaria	BS	ZMTF97	GRAS
MA0123.1	2.86188e-18	Setaria	WL	ABI4	AP2-EREBP
ATNLP4	4.24166e-12	Setaria	WL	AT1G20640	NLP
MA1255.1	3.1479e-09	Setaria	WL	AT1G22810	AP2-EREBP
AT1G44830	0.000251748	Setaria	WL	AT1G44830	AP2-EREBP
MA1222.1	0.000251748	Setaria	WL	AT1G44830	AP2-EREBP
AT1G71450	0.000203604	Setaria	WL	AT1G71450	AP2-EREBP
TF3A	1.02186e-38	Setaria	WL	AT1G72050	C2H2
BPC1	0.000839649	Setaria	WL	AT2G01930	BBR/BPC
AT2G15740	9.83192e-11	Setaria	WL	AT2G15740	C2H2
ERF1	2.67997e-48	Setaria	WL	AT3G23240	AP2-EREBP
CEJ1	0.000518897	Setaria	WL	AT3G50260	AP2-EREBP
AT3G57600	3.03641e-17	Setaria	WL	AT3G57600	AP2-EREBP
MA1242.1	3.03641e-17	Setaria	WL	AT3G57600	AP2-EREBP
3XHMGBOX1	2.56227e-13	Setaria	WL	AT4G11080	HMG
ERF115	0.000112459	Setaria	WL	AT5G07310	AP2-EREBP
AT5G18450	3.05092e-08	Setaria	WL	AT5G18450	AP2-EREBP
MA1226.1	3.05092e-08	Setaria	WL	AT5G18450	AP2-EREBP
ERF105	0.000466454	Setaria	WL	AT5G51190	AP2-EREBP
AT5G59990	8.3159e-05	Setaria	WL	AT5G59990	C2C2-CO-like
AT5G65130	2.26337e-05	Setaria	WL	AT5G65130	AP2-EREBP
MA1219.1	0.000568899	Setaria	WL	CEJ1	AP2-EREBP
MA0975.1	2.37787e-28	Setaria	WL	CRF2	AP2-EREBP
MA0976.1	3.80071e-37	Setaria	WL	CRF4	AP2-EREBP
MA0979.1	4.13842e-54	Setaria	WL	ERF008	AP2-EREBP
MA0997.1	5.3502e-12	Setaria	WL	ERF069	AP2-EREBP
MA1049.1	5.78465e-45	Setaria	WL	ERF094	AP2-EREBP
MA0998.1	2.45022e-11	Setaria	WL	ERF096	AP2-EREBP
MA0999.1	2.48501e-44	Setaria	WL	ERF098	AP2-EREBP
MA1053.1	3.92918e-41	Setaria	WL	ERF109	AP2-EREBP
MA1001.1	1.25436e-13	Setaria	WL	ERF11	AP2-EREBP
MA1002.1	1.68073e-14	Setaria	WL	ERF112	AP2-EREBP
MA1004.1	1.21255e-86	Setaria	WL	ERF13	AP2-EREBP
MA1231.1	4.91944e-05	Setaria	WL	ERF15	AP2-EREBP
MA0567.1	3.59693e-53	Setaria	WL	ERF1B	AP2-EREBP
MA1005.1	2.04558e-93	Setaria	WL	ERF3	AP2-EREBP
MA0992.1	3.62234e-47	Setaria	WL	ERF4	AP2-EREBP
MA1006.1	5.0333e-36	Setaria	WL	ERF6	AP2-EREBP
MA0993.1	2.83281e-16	Setaria	WL	ERF7	AP2-EREBP
MA0994.1	1.05508e-18	Setaria	WL	ERF8	AP2-EREBP
MA1034.1	6.74172e-76	Setaria	WL	OS05G0497200	AP2-EREBP
MA1416.1	3.51659e-06	Setaria	WL	RAMOSA1	C2H2
MA0980.1	6.312e-46	Setaria	WL	RAP2-10	AP2-EREBP
MA1051.1	6.25092e-44	Setaria	WL	RAP2-3	AP2-EREBP
MA1052.1	6.74966e-43	Setaria	WL	RAP2-6	AP2-EREBP
MA1216.1	0.000270388	Setaria	WL	RAP21	AP2-EREBP
RAP211	5.22781e-06	Setaria	WL	RAP211	NA
MA1412.1	2.60659e-13	Setaria	WL	TSAR2	bHLH
ZMTF109	6.90191e-11	Setaria	WL	ZMTF109	bHLH
ZMTF114	3.07499e-13	Setaria	WL	ZMTF114	Others
ZMTF120	0.000669137	Setaria	WL	ZMTF120	AP2-EREBP
ZMTF128	7.54303e-20	Setaria	WL	ZMTF128	WRKY
ZMTF139	2.26337e-05	Setaria	WL	ZMTF139	bHLH
ZMTF179	2.80853e-11	Setaria	WL	ZMTF179	HB
ZMTF183	0.000106843	Setaria	WL	ZMTF183	MYB
ZMTF184	1.86982e-14	Setaria	WL	ZMTF184	MYB
ZMTF199	5.55367e-08	Setaria	WL	ZMTF199	NAC
ZMTF224	0.000106843	Setaria	WL	ZMTF224	MYB
ZMTF6	4.19676e-77	Setaria	WL	ZMTF6	CO-Like
ZMTF64	2.50561e-15	Setaria	WL	ZMTF64	WRKY
ZMTF97	2.47869e-22	Setaria	WL	ZMTF97	GRAS
ZMTFLG2	0.000105184	Setaria	WL	ZMTFLG2	bZIP
MA0123.1	4.78223e-20	Sorghum	BS	ABI4	AP2-EREBP
ATNLP4	0.00011534	Sorghum	BS	AT1G20640	NLP
MA1255.1	3.08622e-07	Sorghum	BS	AT1G22810	AP2-EREBP
AT1G28160	8.82947e-19	Sorghum	BS	AT1G28160	AP2-EREBP
MA1247.1	5.12678e-08	Sorghum	BS	AT1G28160	AP2-EREBP
ERF11	3.3e-07	Sorghum	BS	AT1G28370	AP2-EREBP
AT1G44830	4.42485e-09	Sorghum	BS	AT1G44830	AP2-EREBP
MA1222.1	4.42485e-09	Sorghum	BS	AT1G44830	AP2-EREBP
ERF3	7e-09	Sorghum	BS	AT1G50640	AP2-EREBP
ERF8	4.40647e-08	Sorghum	BS	AT1G53170	AP2-EREBP
CRF10	2.64556e-08	Sorghum	BS	AT1G68550	AP2-EREBP
AT1G71450	2.27073e-13	Sorghum	BS	AT1G71450	AP2-EREBP
MA1233.1	0.000163169	Sorghum	BS	AT1G71450	AP2-EREBP
AT1G75490	5.12678e-08	Sorghum	BS	AT1G75490	AP2-EREBP
MA1250.1	1.08655e-08	Sorghum	BS	AT1G75490	AP2-EREBP
LBD13	1.32383e-14	Sorghum	BS	AT2G30340	LOB-AS2
ERF15	1.81696e-13	Sorghum	BS	AT2G31230	AP2-EREBP
AT2G33710	2.79406e-07	Sorghum	BS	AT2G33710	AP2-EREBP
MA1245.1	1.29582e-07	Sorghum	BS	AT2G33710	AP2-EREBP
ERF13	2.06391e-09	Sorghum	BS	AT2G44840	AP2-EREBP
ERF4	7.7976e-05	Sorghum	BS	AT3G15210	AP2-EREBP
ERF7	0.000733798	Sorghum	BS	AT3G20310	AP2-EREBP
ZML1	0.000368342	Sorghum	BS	AT3G21175	C2C2-GATA
ESE1	1.43727e-08	Sorghum	BS	AT3G23220	AP2-EREBP
ERF1	1.80417e-53	Sorghum	BS	AT3G23240	AP2-EREBP
CEJ1	5.12678e-08	Sorghum	BS	AT3G50260	AP2-EREBP
AT3G57600	1.94259e-17	Sorghum	BS	AT3G57600	AP2-EREBP
MA1242.1	1.94259e-17	Sorghum	BS	AT3G57600	AP2-EREBP
3XHMGBOX1	4.71023e-15	Sorghum	BS	AT4G11080	HMG
AT4G16750	2.25928e-07	Sorghum	BS	AT4G16750	AP2-EREBP
MA1237.1	2.25928e-07	Sorghum	BS	AT4G16750	AP2-EREBP
AT4G18450	1.62544e-05	Sorghum	BS	AT4G18450	AP2-EREBP
MA1228.1	1.62544e-05	Sorghum	BS	AT4G18450	AP2-EREBP
CRF4	1.14601e-08	Sorghum	BS	AT4G27950	AP2-EREBP
AT4G28140	1.98801e-08	Sorghum	BS	AT4G28140	AP2-EREBP
MA1232.1	0.000495843	Sorghum	BS	AT4G28140	AP2-EREBP
ERF115	3.39031e-18	Sorghum	BS	AT5G07310	AP2-EREBP
AT5G18450	6.12909e-07	Sorghum	BS	AT5G18450	AP2-EREBP
MA1226.1	6.12909e-07	Sorghum	BS	AT5G18450	AP2-EREBP
PUCHI	3.1752e-05	Sorghum	BS	AT5G18560	AP2-EREBP
AT5G22990	0.000389399	Sorghum	BS	AT5G22990	C2H2
AT5G23930	4.80353e-05	Sorghum	BS	AT5G23930	mTERF
ESE3	2.92124e-05	Sorghum	BS	AT5G25190	AP2-EREBP
ERF2	8.67883e-08	Sorghum	BS	AT5G47220	AP2-EREBP
ERF5	1.0848e-09	Sorghum	BS	AT5G47230	AP2-EREBP
ERF105	3.08622e-07	Sorghum	BS	AT5G51190	AP2-EREBP
ERF104	1.0808e-06	Sorghum	BS	AT5G61600	AP2-EREBP
AT5G65130	6.83143e-13	Sorghum	BS	AT5G65130	AP2-EREBP
AT5G67000	0.000109044	Sorghum	BS	AT5G67000	AP2-EREBP
MA1261.1	0.000109044	Sorghum	BS	AT5G67000	AP2-EREBP
MA1219.1	5.12678e-08	Sorghum	BS	CEJ1	AP2-EREBP
MA0975.1	6.32952e-33	Sorghum	BS	CRF2	AP2-EREBP
MA0976.1	1.90535e-43	Sorghum	BS	CRF4	AP2-EREBP
MA0979.1	5.11561e-56	Sorghum	BS	ERF008	AP2-EREBP
MA0997.1	1.52496e-24	Sorghum	BS	ERF069	AP2-EREBP
MA1049.1	3.29745e-54	Sorghum	BS	ERF094	AP2-EREBP
MA0998.1	5.51618e-26	Sorghum	BS	ERF096	AP2-EREBP
MA0999.1	2.31922e-51	Sorghum	BS	ERF098	AP2-EREBP
MA1000.2	2.76909e-05	Sorghum	BS	ERF105	AP2-EREBP
MA1053.1	1.25599e-50	Sorghum	BS	ERF109	AP2-EREBP
MA1001.1	3.81685e-24	Sorghum	BS	ERF11	AP2-EREBP
MA1002.1	9.2354e-24	Sorghum	BS	ERF112	AP2-EREBP
MA1004.1	1.30769e-80	Sorghum	BS	ERF13	AP2-EREBP
MA1254.1	0.00011534	Sorghum	BS	ERF13	AP2-EREBP
MA1231.1	5.25353e-12	Sorghum	BS	ERF15	AP2-EREBP
MA0567.1	8.87808e-53	Sorghum	BS	ERF1B	AP2-EREBP
MA1262.1	0.000639482	Sorghum	BS	ERF2	AP2-EREBP
MA1005.1	8.18482e-110	Sorghum	BS	ERF3	AP2-EREBP
MA0992.1	1.4064e-53	Sorghum	BS	ERF4	AP2-EREBP
MA1225.1	4.71351e-11	Sorghum	BS	ERF5	AP2-EREBP
MA1006.1	3.03834e-20	Sorghum	BS	ERF6	AP2-EREBP
MA0993.1	2.89799e-26	Sorghum	BS	ERF7	AP2-EREBP
MA0994.1	4.65764e-25	Sorghum	BS	ERF8	AP2-EREBP
MA1264.1	6.12909e-07	Sorghum	BS	ESE1	AP2-EREBP
RAP21	4.47101e-07	Sorghum	BS	NA	NA
RAP26	1.54313e-07	Sorghum	BS	NA	NA
MA1034.1	3.59518e-97	Sorghum	BS	OS05G0497200	AP2-EREBP
MA1252.1	3.1752e-05	Sorghum	BS	PUCHI	AP2-EREBP
MA0980.1	3.08169e-42	Sorghum	BS	RAP2-10	AP2-EREBP
MA1051.1	4.4501e-54	Sorghum	BS	RAP2-3	AP2-EREBP
MA1052.1	1.06982e-58	Sorghum	BS	RAP2-6	AP2-EREBP
MA1216.1	9.07063e-10	Sorghum	BS	RAP21	AP2-EREBP
MA1266.1	4.4463e-08	Sorghum	BS	RAP211	AP2-EREBP
MA1221.1	1.54313e-07	Sorghum	BS	RAP26	AP2-EREBP
ZMTF109	8.37049e-05	Sorghum	BS	ZMTF109	bHLH
ZMTF114	2.57488e-31	Sorghum	BS	ZMTF114	Others
ZMTF120	4.16231e-37	Sorghum	BS	ZMTF120	AP2-EREBP
ZMTF128	2.76665e-16	Sorghum	BS	ZMTF128	WRKY
ZMTF136	1.73474e-14	Sorghum	BS	ZMTF136	AP2-EREBP
ZMTF152	2.00795e-43	Sorghum	BS	ZMTF152	AP2-EREBP
ZMTF171	3.81415e-26	Sorghum	BS	ZMTF171	MYB
ZMTF183	4.74621e-20	Sorghum	BS	ZMTF183	MYB
ZMTF184	2.91022e-10	Sorghum	BS	ZMTF184	MYB
ZMTF199	0.00016791	Sorghum	BS	ZMTF199	NAC
ZMTF224	4.37501e-20	Sorghum	BS	ZMTF224	MYB
ZMTF6	0.000608369	Sorghum	BS	ZMTF6	CO-Like
ZMTF64	1.99675e-43	Sorghum	BS	ZMTF64	WRKY
ZMTF97	2.05146e-50	Sorghum	BS	ZMTF97	GRAS
MA0123.1	1.06792e-35	Sorghum	WL	ABI4	AP2-EREBP
ERF10	2.87257e-05	Sorghum	WL	AT1G03800	AP2-EREBP
ATNLP4	1.4746e-10	Sorghum	WL	AT1G20640	NLP
AT1G22810	1.88249e-12	Sorghum	WL	AT1G22810	AP2-EREBP
MA1255.1	3.49781e-20	Sorghum	WL	AT1G22810	AP2-EREBP
AT1G28160	3.29987e-36	Sorghum	WL	AT1G28160	AP2-EREBP
MA1247.1	4.01792e-16	Sorghum	WL	AT1G28160	AP2-EREBP
ERF11	6.506e-16	Sorghum	WL	AT1G28370	AP2-EREBP
AT1G36060	2.35433e-09	Sorghum	WL	AT1G36060	AP2-EREBP
MA1263.1	6.75845e-11	Sorghum	WL	AT1G36060	AP2-EREBP
AT1G44830	1.72937e-20	Sorghum	WL	AT1G44830	AP2-EREBP
MA1222.1	1.72937e-20	Sorghum	WL	AT1G44830	AP2-EREBP
ERF3	3.3042e-19	Sorghum	WL	AT1G50640	AP2-EREBP
ERF8	9.71965e-19	Sorghum	WL	AT1G53170	AP2-EREBP
AS2	0.000245274	Sorghum	WL	AT1G65620	LOB-AS2
CRF10	1.86659e-13	Sorghum	WL	AT1G68550	AP2-EREBP
AT1G71450	3.52145e-28	Sorghum	WL	AT1G71450	AP2-EREBP
MA1233.1	2.21998e-10	Sorghum	WL	AT1G71450	AP2-EREBP
TF3A	3.14595e-09	Sorghum	WL	AT1G72050	C2H2
AT1G75490	5.44036e-15	Sorghum	WL	AT1G75490	AP2-EREBP
MA1250.1	5.6372e-17	Sorghum	WL	AT1G75490	AP2-EREBP
MYB88	2.92577e-07	Sorghum	WL	AT2G02820	MYB
AT2G15740	8.46453e-12	Sorghum	WL	AT2G15740	C2H2
LBD13	1.27694e-10	Sorghum	WL	AT2G30340	LOB-AS2
ERF15	3.77242e-24	Sorghum	WL	AT2G31230	AP2-EREBP
AT2G33710	2.67676e-16	Sorghum	WL	AT2G33710	AP2-EREBP
MA1245.1	4.62791e-14	Sorghum	WL	AT2G33710	AP2-EREBP
ERF48	8.31068e-05	Sorghum	WL	AT2G40340	AP2-EREBP
ERF13	1.11896e-16	Sorghum	WL	AT2G44840	AP2-EREBP
ERF4	1.71782e-12	Sorghum	WL	AT3G15210	AP2-EREBP
ERF7	2.04784e-06	Sorghum	WL	AT3G20310	AP2-EREBP
ESE1	6.99157e-19	Sorghum	WL	AT3G23220	AP2-EREBP
ERF1	3.12007e-80	Sorghum	WL	AT3G23240	AP2-EREBP
GATA1	8.75544e-06	Sorghum	WL	AT3G24050	C2C2-GATA
CEJ1	4.67059e-16	Sorghum	WL	AT3G50260	AP2-EREBP
AT3G57600	1.19576e-44	Sorghum	WL	AT3G57600	AP2-EREBP
MA1242.1	1.19576e-44	Sorghum	WL	AT3G57600	AP2-EREBP
3XHMGBOX1	7.91005e-30	Sorghum	WL	AT4G11080	HMG
AT4G16750	1.18325e-10	Sorghum	WL	AT4G16750	AP2-EREBP
MA1237.1	1.30141e-10	Sorghum	WL	AT4G16750	AP2-EREBP
AT4G18450	9.67733e-13	Sorghum	WL	AT4G18450	AP2-EREBP
MA1228.1	9.67733e-13	Sorghum	WL	AT4G18450	AP2-EREBP
CRF4	3.02591e-21	Sorghum	WL	AT4G27950	AP2-EREBP
AT4G28140	9.14762e-14	Sorghum	WL	AT4G28140	AP2-EREBP
ERF115	1.18144e-32	Sorghum	WL	AT5G07310	AP2-EREBP
SHN3	2.26224e-05	Sorghum	WL	AT5G11190	AP2-EREBP
AT5G18450	3.95748e-12	Sorghum	WL	AT5G18450	AP2-EREBP
MA1226.1	3.95748e-12	Sorghum	WL	AT5G18450	AP2-EREBP
PUCHI	4.49189e-17	Sorghum	WL	AT5G18560	AP2-EREBP
AT5G23930	1.18325e-10	Sorghum	WL	AT5G23930	mTERF
ESE3	5.94446e-18	Sorghum	WL	AT5G25190	AP2-EREBP
ERF9	4.50414e-10	Sorghum	WL	AT5G44210	AP2-EREBP
ERF2	1.63539e-08	Sorghum	WL	AT5G47220	AP2-EREBP
ERF5	7.73843e-28	Sorghum	WL	AT5G47230	AP2-EREBP
ERF105	4.54137e-22	Sorghum	WL	AT5G51190	AP2-EREBP
ERF104	9.53076e-20	Sorghum	WL	AT5G61600	AP2-EREBP
LOB	0.0001093	Sorghum	WL	AT5G63090	LOB-AS2
AT5G65130	4.99399e-19	Sorghum	WL	AT5G65130	AP2-EREBP
AT5G67000	1.3082e-08	Sorghum	WL	AT5G67000	AP2-EREBP
MA1261.1	1.3082e-08	Sorghum	WL	AT5G67000	AP2-EREBP
MA1219.1	4.67059e-16	Sorghum	WL	CEJ1	AP2-EREBP
MA0975.1	3.36805e-66	Sorghum	WL	CRF2	AP2-EREBP
MA0976.1	8.32851e-77	Sorghum	WL	CRF4	AP2-EREBP
MA0979.1	1.86189e-76	Sorghum	WL	ERF008	AP2-EREBP
MA0997.1	8.27725e-55	Sorghum	WL	ERF069	AP2-EREBP
MA1049.1	1.57419e-80	Sorghum	WL	ERF094	AP2-EREBP
MA0998.1	7.66824e-50	Sorghum	WL	ERF096	AP2-EREBP
MA0999.1	1.35708e-95	Sorghum	WL	ERF098	AP2-EREBP
MA1240.1	0.000222442	Sorghum	WL	ERF10	AP2-EREBP
MA1239.1	2.67523e-05	Sorghum	WL	ERF104	AP2-EREBP
MA1000.2	3.2534e-19	Sorghum	WL	ERF105	AP2-EREBP
MA1053.1	5.00839e-76	Sorghum	WL	ERF109	AP2-EREBP
MA1001.1	3.38133e-46	Sorghum	WL	ERF11	AP2-EREBP
MA1002.1	3.55502e-54	Sorghum	WL	ERF112	AP2-EREBP
MA1004.1	8.37636e-128	Sorghum	WL	ERF13	AP2-EREBP
MA1254.1	7.87664e-09	Sorghum	WL	ERF13	AP2-EREBP
MA1231.1	2.80497e-20	Sorghum	WL	ERF15	AP2-EREBP
MA0567.1	3.99009e-83	Sorghum	WL	ERF1B	AP2-EREBP
MA1005.1	2.41499e-170	Sorghum	WL	ERF3	AP2-EREBP
MA0992.1	1.60986e-98	Sorghum	WL	ERF4	AP2-EREBP
MA1225.1	1.41031e-27	Sorghum	WL	ERF5	AP2-EREBP
MA1006.1	1.76258e-57	Sorghum	WL	ERF6	AP2-EREBP
MA0993.1	9.87432e-50	Sorghum	WL	ERF7	AP2-EREBP
MA0994.1	1.37874e-46	Sorghum	WL	ERF8	AP2-EREBP
MA1257.1	3.44916e-07	Sorghum	WL	ERF9	AP2-EREBP
MA1264.1	1.43578e-17	Sorghum	WL	ESE1	AP2-EREBP
MA1236.1	0.000131243	Sorghum	WL	ESE3	AP2-EREBP
MA1417.1	0.000226415	Sorghum	WL	O2	bZIP
MA1034.1	2.39229e-141	Sorghum	WL	OS05G0497200	AP2-EREBP
MA1252.1	4.49189e-17	Sorghum	WL	PUCHI	AP2-EREBP
MA1416.1	0.000779564	Sorghum	WL	RAMOSA1	C2H2
MA0980.1	4.02466e-70	Sorghum	WL	RAP2-10	AP2-EREBP
MA1051.1	1.15364e-79	Sorghum	WL	RAP2-3	AP2-EREBP
MA1052.1	2.89339e-80	Sorghum	WL	RAP2-6	AP2-EREBP
MA1216.1	5.94127e-16	Sorghum	WL	RAP21	AP2-EREBP
RAP21	2.94551e-14	Sorghum	WL	RAP21	NA
MA1266.1	6.26765e-19	Sorghum	WL	RAP211	AP2-EREBP
RAP211	3.00444e-33	Sorghum	WL	RAP211	NA
MA1221.1	8.6138e-13	Sorghum	WL	RAP26	AP2-EREBP
RAP26	8.6138e-13	Sorghum	WL	RAP26	NA
MA1412.1	3.14077e-12	Sorghum	WL	TSAR2	bHLH
ZMTF109	0.000122697	Sorghum	WL	ZMTF109	bHLH
ZMTF114	3.37892e-47	Sorghum	WL	ZMTF114	Others
ZMTF119	3.34748e-06	Sorghum	WL	ZMTF119	bHLH
ZMTF120	6.71484e-56	Sorghum	WL	ZMTF120	AP2-EREBP
ZMTF128	7.23447e-40	Sorghum	WL	ZMTF128	WRKY
ZMTF139	1e-09	Sorghum	WL	ZMTF139	bHLH
ZMTF14	7.07085e-05	Sorghum	WL	ZMTF14	bHLH
ZMTF142	1.97502e-05	Sorghum	WL	ZMTF142	bHLH
ZMTF149	0.00053771	Sorghum	WL	ZMTF149	bHLH
ZMTF152	5.44945e-70	Sorghum	WL	ZMTF152	AP2-EREBP
ZMTF171	3.70126e-27	Sorghum	WL	ZMTF171	MYB
ZMTF179	4.11734e-07	Sorghum	WL	ZMTF179	HB
ZMTF183	8.975e-14	Sorghum	WL	ZMTF183	MYB
ZMTF184	2.80497e-20	Sorghum	WL	ZMTF184	MYB
ZMTF221	1.0367e-05	Sorghum	WL	ZMTF221	bZIP
ZMTF224	1.32397e-13	Sorghum	WL	ZMTF224	MYB
ZMTF32	4.04701e-05	Sorghum	WL	ZMTF32	MYB
ZMTF6	2.31854e-52	Sorghum	WL	ZMTF6	CO-Like
ZMTF64	4.8191e-69	Sorghum	WL	ZMTF64	WRKY
ZMTF87	0.000266036	Sorghum	WL	ZMTF87	CO-Like
ZMTF97	1.69492e-77	Sorghum	WL	ZMTF97	GRAS
