## Supplementary material for "Genome-wide transcription factor binding in leaves from C_3_ and C_4_ grasses": S Table 11

### Sheet: Legend
Supplemental Table 11	Hypergeometric tests for enrichment of cell specific individual motifs

### Sheet: Maize
tf_name	p_adj	species	cell	id	Family
AT1G12630	2.2161e-22	Maize	BS	AT1G12630	AP2-EREBP
AT1G36060	6.6834e-211	Maize	BS	AT1G36060	AP2-EREBP
AT1G71450	1.26339e-13	Maize	BS	AT1G71450	AP2-EREBP
AT1G77640	0.000664741	Maize	BS	AT1G77640	AP2-EREBP
AT3G58630	2.5e-08	Maize	BS	AT3G58630	Trihelix
AT4G16750	2.90504e-13	Maize	BS	AT4G16750	AP2-EREBP
AT4G28140	1.94121e-10	Maize	BS	AT4G28140	AP2-EREBP
AT4G31060	2.2999e-54	Maize	BS	AT4G31060	AP2-EREBP
AT5G05550	0.000410872	Maize	BS	AT5G05550	Trihelix
CEJ1	2.15179e-18	Maize	BS	AT3G50260	AP2-EREBP
DEAR2	2.64391e-25	Maize	BS	AT5G67190	AP2-EREBP
DREB26	1.11766e-12	Maize	BS	AT1G21910	AP2-EREBP
ERF1	6.50366e-09	Maize	BS	AT3G23240	AP2-EREBP
ERF13	1.16003e-05	Maize	BS	AT2G44840	AP2-EREBP
ERF38	5.14163e-181	Maize	BS	AT2G35700	AP2-EREBP
LBD13	9.27841e-93	Maize	BS	AT2G30340	LOB-AS2
MA0123.1	2.80322e-06	Maize	BS	ABI4	AP2-EREBP
MA0567.1	6.20139e-16	Maize	BS	ERF1B	AP2-EREBP
MA0975.1	7.486e-06	Maize	BS	CRF2	AP2-EREBP
MA0976.1	2.09548e-18	Maize	BS	CRF4	AP2-EREBP
MA0979.1	5.24253e-09	Maize	BS	ERF008	AP2-EREBP
MA0980.1	1.12986e-13	Maize	BS	RAP2-10	AP2-EREBP
MA0992.1	5.89219e-12	Maize	BS	ERF4	AP2-EREBP
MA0993.1	9.01162e-16	Maize	BS	ERF7	AP2-EREBP
MA0994.1	1.30839e-13	Maize	BS	ERF8	AP2-EREBP
MA0997.1	6.3711e-12	Maize	BS	ERF069	AP2-EREBP
MA0999.1	2.49438e-09	Maize	BS	ERF098	AP2-EREBP
MA1001.1	4.01149e-13	Maize	BS	ERF11	AP2-EREBP
MA1002.1	4.90123e-07	Maize	BS	ERF112	AP2-EREBP
MA1004.1	1.3e-08	Maize	BS	ERF13	AP2-EREBP
MA1005.1	1.1819e-21	Maize	BS	ERF3	AP2-EREBP
MA1006.1	3.31764e-234	Maize	BS	ERF6	AP2-EREBP
MA1034.1	7.7792e-28	Maize	BS	OS05G0497200	AP2-EREBP
MA1049.1	9.36294e-09	Maize	BS	ERF094	AP2-EREBP
MA1051.1	1.30839e-13	Maize	BS	RAP2-3	AP2-EREBP
MA1052.1	1.30839e-13	Maize	BS	RAP2-6	AP2-EREBP
MA1053.1	2.18874e-14	Maize	BS	ERF109	AP2-EREBP
MA1216.1	8.88407e-73	Maize	BS	RAP21	AP2-EREBP
MA1219.1	2.15179e-18	Maize	BS	CEJ1	AP2-EREBP
MA1227.1	7.00601e-26	Maize	BS	AT1G12630	AP2-EREBP
MA1237.1	5.57537e-13	Maize	BS	AT4G16750	AP2-EREBP
MA1238.1	1.10209e-181	Maize	BS	ERF38	AP2-EREBP
MA1248.1	1.92002e-12	Maize	BS	DREB26	AP2-EREBP
MA1260.1	0.000664741	Maize	BS	AT1G77640	AP2-EREBP
MA1263.1	8.27915e-212	Maize	BS	AT1G36060	AP2-EREBP
MA1265.1	2.2999e-54	Maize	BS	AT4G31060	AP2-EREBP
MA1412.1	0	Maize	BS	TSAR2	bHLH
RAP21	2.7026e-102	Maize	BS	NA	NA
RAP211	4.3101e-30	Maize	BS	NA	NA
RRTF1	1.41539e-37	Maize	BS	AT4G34410	AP2-EREBP
ZMGLK1	9.27671e-12	Maize	BS	ZMGLK1	G2-Like
ZMTF114	6.30874e-05	Maize	BS	ZMTF114	Others
ZMTF120	1.52081e-19	Maize	BS	ZMTF120	AP2-EREBP
ZMTF152	8.10469e-15	Maize	BS	ZMTF152	AP2-EREBP
ZMTF171	2.73095e-17	Maize	BS	ZMTF171	MYB
ZMTF6	4.1657e-143	Maize	BS	ZMTF6	CO-Like
ZMTF64	6.5e-07	Maize	BS	ZMTF64	WRKY
ZMTF97	5.10083e-05	Maize	BS	ZMTF97	GRAS
3XHMGBOX1	7.45522e-21	Maize	WL	AT4G11080	HMG
AT1G22810	2.26305e-05	Maize	WL	AT1G22810	AP2-EREBP
AT1G69690	9.07711e-09	Maize	WL	AT1G69690	TCP
AT1G72010	1.30511e-08	Maize	WL	AT1G72010	TCP
AT2G45680	1.09129e-05	Maize	WL	AT2G45680	TCP
AT5G08330	4.12988e-06	Maize	WL	AT5G08330	TCP
AT5G59990	0.000366149	Maize	WL	AT5G59990	C2C2-CO-like
ATNLP4	4.61579e-12	Maize	WL	AT1G20640	NLP
BIM2	3.50082e-05	Maize	WL	AT1G69010	bHLH
BPC1	3.30015e-23	Maize	WL	AT2G01930	BBR/BPC
BPC6	0.000175406	Maize	WL	AT5G42520	BBR/BPC
FRS9	1e-09	Maize	WL	AT4G38170	ND
GATA1	1.65904e-23	Maize	WL	AT3G24050	C2C2-GATA
MA1019.1	2.65512e-38	Maize	WL	GLYMA19G26560.1	bHLH
MA1063.1	2.32273e-19	Maize	WL	TCP19	bHLH
MA1065.1	1.16171e-08	Maize	WL	TCP20	bHLH
MA1225.1	0.000143522	Maize	WL	ERF5	AP2-EREBP
MA1255.1	2.54865e-05	Maize	WL	AT1G22810	AP2-EREBP
MA1288.1	0.000387127	Maize	WL	AT1G72010	bHLH
MA1291.1	4.85984e-05	Maize	WL	TCP7	bHLH
MA1402.1	0.000175406	Maize	WL	BPC6	BBR/BPC
MA1404.1	1.68408e-09	Maize	WL	BPC1	BBR/BPC
MA1416.1	1.27557e-30	Maize	WL	RAMOSA1	C2H2
TCP16	3.50082e-05	Maize	WL	AT3G45150	TCP
TCP20	0.000180768	Maize	WL	AT3G27010	TCP
TCP7	4.85984e-05	Maize	WL	AT5G23280	TCP
TF3A	9.09199e-11	Maize	WL	AT1G72050	C2H2
ZIM	2.26305e-05	Maize	WL	AT4G24470	C2C2-GATA
ZMGLK2	4.05841e-11	Maize	WL	ZMGLK2	MYB
ZML1	0.000915621	Maize	WL	AT3G21175	C2C2-GATA
ZMTF109	2.41574e-20	Maize	WL	ZMTF109	bHLH
ZMTF139	4.3047e-29	Maize	WL	ZMTF139	bHLH
ZMTF148	2.95752e-17	Maize	WL	ZMTF148	bHLH
ZMTF149	1.9187e-20	Maize	WL	ZMTF149	bHLH
ZMTF15	1.14464e-06	Maize	WL	ZMTF15	NAC
ZMTF174	1.19166e-28	Maize	WL	ZMTF174	HB
ZMTF184	2.5e-08	Maize	WL	ZMTF184	MYB
ZMTF190	0.000837674	Maize	WL	ZMTF190	MYB
ZMTF199	8.40225e-27	Maize	WL	ZMTF199	NAC
ZMTF221	1.84623e-15	Maize	WL	ZMTF221	bZIP
ZMTF32	3.51886e-15	Maize	WL	ZMTF32	MYB

### Sheet: Setaria
tf_name	p_adj	species	cell	id	Family
ZMTF149	0.000353359	Setaria	BS	ZMTF149	bHLH
3XHMGBOX1	2.56227e-13	Setaria	WL	AT4G11080	HMG
AT1G44830	0.000251748	Setaria	WL	AT1G44830	AP2-EREBP
AT1G71450	0.000203604	Setaria	WL	AT1G71450	AP2-EREBP
AT2G15740	9.83192e-11	Setaria	WL	AT2G15740	C2H2
AT5G18450	3.05092e-08	Setaria	WL	AT5G18450	AP2-EREBP
AT5G59990	8.3159e-05	Setaria	WL	AT5G59990	C2C2-CO-like
AT5G65130	2.26337e-05	Setaria	WL	AT5G65130	AP2-EREBP
CEJ1	0.000518897	Setaria	WL	AT3G50260	AP2-EREBP
ERF105	0.000466454	Setaria	WL	AT5G51190	AP2-EREBP
ERF115	0.000112459	Setaria	WL	AT5G07310	AP2-EREBP
MA1216.1	0.000270388	Setaria	WL	RAP21	AP2-EREBP
MA1219.1	0.000568899	Setaria	WL	CEJ1	AP2-EREBP
MA1222.1	0.000251748	Setaria	WL	AT1G44830	AP2-EREBP
MA1226.1	3.05092e-08	Setaria	WL	AT5G18450	AP2-EREBP
MA1231.1	4.91944e-05	Setaria	WL	ERF15	AP2-EREBP
MA1255.1	3.1479e-09	Setaria	WL	AT1G22810	AP2-EREBP
MA1412.1	2.60659e-13	Setaria	WL	TSAR2	bHLH
MA1416.1	3.51659e-06	Setaria	WL	RAMOSA1	C2H2
TF3A	1.02186e-38	Setaria	WL	AT1G72050	C2H2
ZMTF109	6.90191e-11	Setaria	WL	ZMTF109	bHLH
ZMTF120	0.000669137	Setaria	WL	ZMTF120	AP2-EREBP
ZMTF179	2.80853e-11	Setaria	WL	ZMTF179	HB
ZMTF199	5.55367e-08	Setaria	WL	ZMTF199	NAC

### Sheet: Sorghum
tf_name	p_adj	species	cell	id	Family
AT5G22990	0.000389399	Sorghum	BS	AT5G22990	C2H2
MA1232.1	0.000495843	Sorghum	BS	AT4G28140	AP2-EREBP
MA1262.1	0.000639482	Sorghum	BS	ERF2	AP2-EREBP
ZML1	0.000368342	Sorghum	BS	AT3G21175	C2C2-GATA
ZMTF136	1.73474e-14	Sorghum	BS	ZMTF136	AP2-EREBP
ZMTF199	0.00016791	Sorghum	BS	ZMTF199	NAC
AS2	0.000245274	Sorghum	WL	AT1G65620	LOB-AS2
AT1G22810	1.88249e-12	Sorghum	WL	AT1G22810	AP2-EREBP
AT1G36060	2.35433e-09	Sorghum	WL	AT1G36060	AP2-EREBP
AT2G15740	8.46453e-12	Sorghum	WL	AT2G15740	C2H2
ERF10	2.87257e-05	Sorghum	WL	AT1G03800	AP2-EREBP
ERF48	8.31068e-05	Sorghum	WL	AT2G40340	AP2-EREBP
ERF9	4.50414e-10	Sorghum	WL	AT5G44210	AP2-EREBP
GATA1	8.75544e-06	Sorghum	WL	AT3G24050	C2C2-GATA
LOB	0.0001093	Sorghum	WL	AT5G63090	LOB-AS2
MA1236.1	0.000131243	Sorghum	WL	ESE3	AP2-EREBP
MA1257.1	3.44916e-07	Sorghum	WL	ERF9	AP2-EREBP
MA1263.1	6.75845e-11	Sorghum	WL	AT1G36060	AP2-EREBP
MA1412.1	3.14077e-12	Sorghum	WL	TSAR2	bHLH
MA1416.1	0.000779564	Sorghum	WL	RAMOSA1	C2H2
MA1417.1	0.000226415	Sorghum	WL	O2	bZIP
MYB88	2.92577e-07	Sorghum	WL	AT2G02820	MYB
RAP211	3.00444e-33	Sorghum	WL	NA	NA
SHN3	2.26224e-05	Sorghum	WL	AT5G11190	AP2-EREBP
TF3A	3.14595e-09	Sorghum	WL	AT1G72050	C2H2
ZMTF119	3.34748e-06	Sorghum	WL	ZMTF119	bHLH
ZMTF139	1e-09	Sorghum	WL	ZMTF139	bHLH
ZMTF14	7.07085e-05	Sorghum	WL	ZMTF14	bHLH
ZMTF142	1.97502e-05	Sorghum	WL	ZMTF142	bHLH
ZMTF149	0.00053771	Sorghum	WL	ZMTF149	bHLH
ZMTF179	4.11734e-07	Sorghum	WL	ZMTF179	HB
ZMTF221	1.0367e-05	Sorghum	WL	ZMTF221	bZIP
ZMTF32	4.04701e-05	Sorghum	WL	ZMTF32	MYB
ZMTF87	0.000266036	Sorghum	WL	ZMTF87	CO-Like
