## Supplementary material for "Genome-wide transcription factor binding in leaves from C_3_ and C_4_ grasses": S Table 3

### Sheet: Description
Supplemental Table 13
Conserved and occupied DGF S. bicolor, Z. mays, S. italica, B. distachyon
DGF were crossmapped sequentially from S. bicolor to Z. mays, from Z.mays to S. italica and and S.italica to B. distachyon. All coordinates and gene identifiers correspond to B. distachyon Phytozome v12

### Sheet: Annotated_conserved_DGF_WL
Chr	Start	Stop	Gene
Bd3	1041815	1041839	Bradi3g01700
Bd3	5620314	5620338	Bradi3g07470
Bd3	12346072	12346096	Bradi3g13871
Bd3	12604627	12604651	Bradi3g14160
Bd3	30769027	30769045	Bradi3g28950
Bd3	36731145	36731169	Bradi3g34250
Bd3	40175102	40175126	Bradi3g37620
Bd3	48319438	48319462	Bradi3g46430
Bd3	50164080	50164104	Bradi3g48740
Bd3	52545026	52545050	Bradi3g51437
Bd3	56502427	56502451	Bradi3g56630
Bd2	8369397	8369421	Bradi2g10170
Bd2	17790947	17790971	Bradi2g20310
Bd2	38708524	38708548	Bradi2g38380
Bd2	41189651	41189675	Bradi2g40870
Bd2	46285430	46285454	Bradi2g45817
Bd2	52598302	52598320	Bradi2g53440
Bd2	53477683	53477707	Bradi2g54580
Bd1	1232009	1232033	Bradi1g01830
Bd1	3622399	3622423	Bradi1g05330
Bd1	4995932	4995944	Bradi1g07170
Bd1	5795325	5795349	Bradi1g08260
Bd1	6762800	6762824	Bradi1g09410
Bd1	9677860	9677884	Bradi1g12787
Bd1	23588011	23588035	Bradi1g28330
Bd1	37716202	37716226	Bradi1g41010
Bd1	46466208	46466232	Bradi1g47580
Bd1	51756331	51756355	Bradi1g53140
Bd1	53024547	53024571	Bradi1g54390
Bd1	53178402	53178426	Bradi1g54553
Bd1	65612524	65612548	Bradi1g66590
Bd1	66512685	66512697	Bradi1g67600
Bd1	69033075	69033099	Bradi1g70420
Bd1	72505087	72505105	Bradi1g75270
Bd5	10807585	10807609	Bradi5g08200
Bd5	13866505	13866529	Bradi5g10510
Bd5	24052974	24052998	Bradi5g21260
Bd5	26187611	26187635	Bradi5g24420
Bd4	1310748	1310766	Bradi4g02000
Bd4	11016487	11016511	Bradi4g11137
Bd4	19860317	19860341	Bradi4g17960
Bd4	42647609	42647633	Bradi4g37390

### Sheet: Annotated_conserved_DGF_BS
Chr	Start	Stop	Gene
Bd3	2015224	2015248	Bradi3g03130
Bd3	6890178	6890202	Bradi3g08770
Bd3	7327448	7327472	Bradi3g09200
Bd3	32644034	32644058	Bradi3g30457
Bd3	34311489	34311513	Bradi3g32070
Bd3	42838019	42838043	Bradi3g40640
Bd3	50359835	50359859	Bradi3g48860
Bd2	5170237	5170261	Bradi2g06730
Bd2	8268834	8268858	Bradi2g10060
Bd2	8732408	8732420	Bradi2g10520
Bd2	8956795	8956819	Bradi2g10727
Bd2	24376332	24376356	Bradi2g26115
Bd2	33708680	33708704	Bradi2g33560
Bd2	41210920	41210944	Bradi2g40880
Bd2	48453535	48453559	Bradi2g48076
Bd2	48619068	48619092	Bradi2g48278
Bd2	51352577	51352601	Bradi2g51720
Bd2	53477683	53477707	Bradi2g54580
Bd2	54054618	54054642	Bradi2g55340
Bd1	11821992	11822016	Bradi1g14860
Bd1	12094588	12094612	Bradi1g15100
Bd1	15008175	15008193	Bradi1g18710
Bd1	25649491	25649515	Bradi1g30252
Bd1	34625895	34625919	Bradi1g38310
Bd1	39830149	39830167	Bradi1g42467
Bd1	47499356	47499380	Bradi1g48630
Bd1	72497124	72497142	Bradi1g75250
Bd5	13042421	13042439	Bradi5g09630
Bd5	13134091	13134115	Bradi5g09720
Bd5	15394051	15394075	Bradi5g11810
Bd4	14445408	14445432	Bradi4g13940
Bd4	18171860	18171884	Bradi4g17160
Bd4	38179646	38179670	Bradi4g32440

### Sheet: Genes_WL
Gene ID	Description
Bradi1g54390	1.14.99.30 - Transferred entry: 1.3.5.6 (1 of 1)
Bradi4g11137	2.1.1.229 - tRNA (carboxymethyluridine(34)-5-O)-methyltransferase / tRNA methyltransferase 9 (1 of 3)
Bradi3g37620	2.7.6.5//3.2.1.37//3.2.1.55 - GTP diphosphokinase / Stringent factor // Xylan 1,4-beta-xylosidase / Xylobiase // Non-reducing end alpha-L-arabinofuranosidase / Arabinosidase (1 of 2)
Bradi4g17960	acetyltransferase activity, phosphoprotein phosphatase activity (Blast2GO)
Bradi5g24420	aminoacyl-tRNA hydrolase activity (Blast2GO)
Bradi2g20310	ATP binding (Blast2GO)
Bradi1g01830	ATPase activity, coupled (Blast2GO)
Bradi1g66590	ATPase activity, coupled (Blast2GO)
Bradi4g02000	ATP-dependent RNA helicase activity (Blast2GO)
Bradi3g28950	auxin response factor (ARF)
Bradi1g53140	BTB
Bradi2g38380	bZIP transcription factor
Bradi5g10510	gamma-aminobutyric acid:hydrogen symporter activity (Blast2GO)
Bradi1g08260	K02872 - large subunit ribosomal protein L13Ae (RP-L13Ae, RPL13A) (1 of 2)
Bradi3g51437	K05925 - mRNA (2'-O-methyladenosine-N6-)-methyltransferase [EC:2.1.1.62] (METTL3_14) (1 of 1)
Bradi1g05330	K11275 - histone H1/5 (H1_5) (1 of 3)
Bradi1g75270	K13071 - pheophorbide a oxygenase (PAO, ACD1) (1 of 1)
Bradi1g07170	malic enzyme activity, malate dehydrogenase (NADP+) activity, L-malate dehydrogenase activity (Blast2GO)
Bradi5g21260	metalloaminopeptidase activity (Blast2GO)
Bradi3g34250	NAD+ ADP-ribosyltransferase activity (Blast2GO)
Bradi1g12787	PF00076 - RNA recognition motif. (a.k.a. RRM, RBD, or RNP domain) (RRM_1) (1 of 235)
Bradi1g54553	PF14368 - Probable lipid transfer (LTP_2) (1 of 72)
Bradi3g46430	protein serine/threonine phosphatase activity (Blast2GO)
Bradi3g07470	PTHR10783:SF44 - SPX DOMAIN-CONTAINING PROTEIN 1-RELATED (1 of 2)
Bradi2g40870	PTHR10857//PTHR10857:SF45 - COPINE // SUBFAMILY NOT NAMED (1 of 1)
Bradi3g48740	PTHR12864//PTHR12864:SF23 - RAN BINDING PROTEIN 9-RELATED // SUBFAMILY NOT NAMED (1 of 1)
Bradi2g10170	PTHR13002 - C3ORF1 PROTEIN-RELATED (1 of 1)
Bradi1g67600	PTHR23024:SF93 - CARBOXYLESTERASE 17-RELATED (1 of 1)
Bradi1g41010	PTHR23105//PTHR23105:SF51 - RIBOSOMAL PROTEIN L7AE FAMILY MEMBER // SUBFAMILY NOT NAMED (1 of 1)
Bradi3g56630	PTHR31533:SF2 - GPI-ANCHORED PROTEIN LORELEI-RELATED (1 of 1)
Bradi1g28330	PTHR33222:SF9 - PROTEIN CURVATURE THYLAKOID 1B, CHLOROPLASTIC (1 of 1)
Bradi2g54580	PTHR33981:SF3 - EXPRESSED PROTEIN (1 of 2)
Bradi3g01700	Putative glycosyltransferase, CAZy family GT29
Bradi1g47580	RING, subfamily zinc finger (C3HC4-type RING finger) family protein
Bradi1g09410
Bradi1g70420
Bradi2g45817
Bradi2g53440
Bradi3g13871
Bradi3g14160
Bradi4g37390
Bradi5g08200

### Sheet: Genes_BS
Gene ID	Description
Bradi1g38310	1.11.1.7 - Peroxidase / Lactoperoxidase (1 of 144)
Bradi1g42467	2.7.11.1 - Non-specific serine/threonine protein kinase / Threonine-specific protein kinase (1 of 1211)
Bradi1g18710	actin monomer binding (Blast2GO)
Bradi2g40880	ATPase activity, coupled (Blast2GO)
Bradi3g09200	ATPase activity, coupled (Blast2GO)
Bradi3g40640	Autoinhibited Calcium P-type ATPase subfamily P2B Cluster 4 from PMID: 12805592. Similar to AtACA8/9/10 Plasma membrane Ca transporters PMID: 18065565, 15197266,10938365
Bradi2g55340	Aux/LAX- Like Auxin Importer, syntenic to Sb03g040320, Os01g63770
Bradi2g10060	Glycosyl hydrolase (GH), subfamily GH31
Bradi3g08770	G-protein coupled receptor activity (Blast2GO)
Bradi3g48860	KH domain-containing protein similar to putative polyribonucleotide nucleotidyltransferase, Arabidopsis thaliana] AT5G14580
Bradi5g09630	KOG4526 - Predicted membrane protein (1 of 1)
Bradi2g51720	lectin-like receptor kinase, putative, expressed, subfamily L-LEC
Bradi2g26115	PF00226 - DnaJ domain (DnaJ) (1 of 91)
Bradi1g15100	PF00582 - Universal stress protein family (Usp) (1 of 37)
Bradi4g32440	PF04784//PF14389 - Protein of unknown function, DUF547 (DUF547) // Leucine-zipper of ternary complex factor MIP1 (Lzipper-MIP1) (1 of 11)
Bradi2g33560	PF07889 - Protein of unknown function (DUF1664) (DUF1664) (1 of 5)
Bradi1g30252	PTHR10641:SF483 - TRANSCRIPTION FACTOR MYB44 (1 of 3)
Bradi1g14860	PTHR10795:SF335 - SUBTILISIN-LIKE PROTEASE (1 of 3)
Bradi2g10727	PTHR10795:SF444 - SUBTILISIN-LIKE SERINE ENDOPEPTIDASE FAMILY PROTEIN (1 of 1)
Bradi2g06730	PTHR11220:SF25 - F3F9.4 (1 of 1)
Bradi1g75250	PTHR23120 - MAESTRO-RELATED HEAT DOMAIN-CONTAINING (1 of 1)
Bradi3g32070	PTHR31867:SF2 - EXPANSIN-A18-RELATED (1 of 1)
Bradi2g54580	PTHR33981:SF3 - EXPRESSED PROTEIN (1 of 2)
Bradi2g10520	RING, subfamily zinc finger, C3HC4 type domain containing protein
Bradi4g17160	RNA-dependent ATPase activity, ATP-dependent helicase activity (Blast2GO)
Bradi5g11810	RRM domain containing protein similar to RNA binding protein, ATRBP47C, [Arabidopsis thaliana] AT1G47500
Bradi4g13940	serine-tRNA ligase activity, ATP binding (Blast2GO)
Bradi5g09720	U-box, subfamily U-box domain-containing protein, putative
Bradi1g48630
Bradi2g48076
Bradi3g03130
Bradi3g30457
