## Supplementary material for "Genome-wide transcription factor binding in leaves from C_3_ and C_4_ grasses": S Table 16

### Sheet: Description
Supplemental table 16		GO analysis on hyperconserved DGF in whole leaf samples of S. italica, S. bicolor, Z. mays and B. distachyon

### Sheet: SummaryGO
GO term	Ontology	Description	Number in input list	Number in BG/Ref	p.value	FDR	Brachypodium ID
GO:0043229	C	intracellular organelle	8	1414	7.8e-05	0.0005	// Bradi1g08260.1 // Bradi2g38380.1 // Bradi2g20310.1 // Bradi4g17960.1 // Bradi3g34250.2 // Bradi1g05330.1 // Bradi3g01700.3 // Bradi3g28950.1
GO:0043227	C	membrane-bounded organelle	7	914	3.9e-05	0.0005	// Bradi2g38380.1 // Bradi2g20310.1 // Bradi4g17960.1 // Bradi3g34250.2 // Bradi1g05330.1 // Bradi3g01700.3 // Bradi3g28950.1
GO:0043226	C	organelle	8	1416	7.9e-05	0.0005	// Bradi1g08260.1 // Bradi2g38380.1 // Bradi2g20310.1 // Bradi4g17960.1 // Bradi3g34250.2 // Bradi1g05330.1 // Bradi3g01700.3 // Bradi3g28950.1
GO:0043231	C	intracellular membrane-bounded organelle	7	914	3.9e-05	0.0005	// Bradi2g38380.1 // Bradi2g20310.1 // Bradi4g17960.1 // Bradi3g34250.2 // Bradi1g05330.1 // Bradi3g01700.3 // Bradi3g28950.1
GO:0005622	C	intracellular	8	1911	0.00064	0.0024	// Bradi1g08260.1 // Bradi2g38380.1 // Bradi2g20310.1 // Bradi4g17960.1 // Bradi3g34250.2 // Bradi1g05330.1 // Bradi3g01700.3 // Bradi3g28950.1
GO:0005634	C	nucleus	5	651	0.00067	0.0024	// Bradi1g05330.1 // Bradi2g38380.1 // Bradi2g20310.1 // Bradi3g34250.2 // Bradi3g28950.1
GO:0044424	C	intracellular part	8	1836	0.00049	0.0024	// Bradi1g08260.1 // Bradi2g38380.1 // Bradi2g20310.1 // Bradi4g17960.1 // Bradi3g34250.2 // Bradi1g05330.1 // Bradi3g01700.3 // Bradi3g28950.1
GO:0005623	C	cell	8	1998	0.00087	0.0025	// Bradi1g08260.1 // Bradi2g38380.1 // Bradi2g20310.1 // Bradi4g17960.1 // Bradi3g34250.2 // Bradi1g05330.1 // Bradi3g01700.3 // Bradi3g28950.1
GO:0044464	C	cell part	8	1998	0.00087	0.0025	// Bradi1g08260.1 // Bradi2g38380.1 // Bradi2g20310.1 // Bradi4g17960.1 // Bradi3g34250.2 // Bradi1g05330.1 // Bradi3g01700.3 // Bradi3g28950.1

### Sheet: GO-Nucleus
Gene Name	Transcript Name	Organism Name	Description
Bradi1g05330	Bradi1g05330.1	Bdistachyon	K11275 - histone H1/5 (H1_5) (1 of 3)
Bradi2g20310	Bradi2g20310.1	Bdistachyon	ATP binding (Blast2GO)
Bradi2g38380	Bradi2g38380.1	Bdistachyon	bZIP transcription factor
Bradi3g28950	Bradi3g28950.1	Bdistachyon	auxin response factor (ARF)
Bradi3g34250	Bradi3g34250.3	Bdistachyon	NAD+ ADP-ribosyltransferase activity (Blast2GO)
Bradi3g34250	Bradi3g34250.2	Bdistachyon	NAD+ ADP-ribosyltransferase activity (Blast2GO)
Bradi3g34250	Bradi3g34250.1	Bdistachyon	NAD+ ADP-ribosyltransferase activity (Blast2GO)

### Sheet: Annotation
Gene Name	Transcript Name	Organism Name	Description
Bradi1g01830	Bradi1g01830.2	Bdistachyon	ATPase activity, coupled (Blast2GO)
Bradi1g01830	Bradi1g01830.6	Bdistachyon	ATPase activity, coupled (Blast2GO)
Bradi1g01830	Bradi1g01830.5	Bdistachyon	ATPase activity, coupled (Blast2GO)
Bradi1g01830	Bradi1g01830.4	Bdistachyon	ATPase activity, coupled (Blast2GO)
Bradi1g05330	Bradi1g05330.1	Bdistachyon	K11275 - histone H1/5 (H1_5) (1 of 3)
Bradi1g07170	Bradi1g07170.3	Bdistachyon	malic enzyme activity, malate dehydrogenase (NADP+) activity, L-malate dehydrogenase activity (Blast2GO)
Bradi1g07170	Bradi1g07170.1	Bdistachyon	malic enzyme activity, malate dehydrogenase (NADP+) activity, L-malate dehydrogenase activity (Blast2GO)
Bradi1g08260	Bradi1g08260.1	Bdistachyon	K02872 - large subunit ribosomal protein L13Ae (RP-L13Ae, RPL13A) (1 of 2)
Bradi1g09410	Bradi1g09410.1	Bdistachyon
Bradi1g12787	Bradi1g12787.1	Bdistachyon	PF00076 - RNA recognition motif. (a.k.a. RRM, RBD, or RNP domain) (RRM_1) (1 of 235)
Bradi1g28330	Bradi1g28330.1	Bdistachyon	PTHR33222:SF9 - PROTEIN CURVATURE THYLAKOID 1B, CHLOROPLASTIC (1 of 1)
Bradi1g41010	Bradi1g41010.6	Bdistachyon	PTHR23105//PTHR23105:SF51 - RIBOSOMAL PROTEIN L7AE FAMILY MEMBER // SUBFAMILY NOT NAMED (1 of 1)
Bradi1g41010	Bradi1g41010.4	Bdistachyon
Bradi1g41010	Bradi1g41010.5	Bdistachyon
Bradi1g41010	Bradi1g41010.3	Bdistachyon
Bradi1g41010	Bradi1g41010.1	Bdistachyon
Bradi1g47580	Bradi1g47580.1	Bdistachyon	RING, subfamily zinc finger (C3HC4-type RING finger) family protein
Bradi1g47580	Bradi1g47580.2	Bdistachyon	RING, subfamily zinc finger (C3HC4-type RING finger) family protein
Bradi1g53140	Bradi1g53140.1	Bdistachyon	BTB
Bradi1g54390	Bradi1g54390.2	Bdistachyon	1.14.99.30 - Transferred entry: 1.3.5.6 (1 of 1)
Bradi1g54553	Bradi1g54553.1	Bdistachyon	PF14368 - Probable lipid transfer (LTP_2) (1 of 72)
Bradi1g66590	Bradi1g66590.1	Bdistachyon	ATPase activity, coupled (Blast2GO)
Bradi1g67600	Bradi1g67600.1	Bdistachyon	PTHR23024:SF93 - CARBOXYLESTERASE 17-RELATED (1 of 1)
Bradi1g70420	Bradi1g70420.1	Bdistachyon
Bradi1g75270	Bradi1g75270.1	Bdistachyon	K13071 - pheophorbide a oxygenase (PAO, ACD1) (1 of 1)
Bradi2g10170	Bradi2g10170.1	Bdistachyon	PTHR13002 - C3ORF1 PROTEIN-RELATED (1 of 1)
Bradi2g11080	Bradi2g11080.2	Bdistachyon	MYB transcrition factor
Bradi2g11080	Bradi2g11080.1	Bdistachyon	MYB transcrition factor
Bradi2g20310	Bradi2g20310.1	Bdistachyon	ATP binding (Blast2GO)
Bradi2g38380	Bradi2g38380.1	Bdistachyon	bZIP transcription factor
Bradi2g40870	Bradi2g40870.1	Bdistachyon	PTHR10857//PTHR10857:SF45 - COPINE // SUBFAMILY NOT NAMED (1 of 1)
Bradi2g45817	Bradi2g45817.3	Bdistachyon
Bradi2g45817	Bradi2g45817.4	Bdistachyon
Bradi2g45817	Bradi2g45817.2	Bdistachyon
Bradi2g45817	Bradi2g45817.1	Bdistachyon	PTHR12758//PTHR12758:SF26 - APOPTOSIS INHIBITOR 5-RELATED // SUBFAMILY NOT NAMED (1 of 1)
Bradi2g53440	Bradi2g53440.2	Bdistachyon
Bradi2g53440	Bradi2g53440.3	Bdistachyon	PF11331 - Probable zinc-ribbon domain (zinc_ribbon_12) (1 of 10)
Bradi2g54580	Bradi2g54580.1	Bdistachyon	PTHR33981:SF3 - EXPRESSED PROTEIN (1 of 2)
Bradi3g01700	Bradi3g01700.4	Bdistachyon	Putative glycosyltransferase, CAZy family GT29
Bradi3g01700	Bradi3g01700.3	Bdistachyon	Putative glycosyltransferase, CAZy family GT29
Bradi3g07470	Bradi3g07470.1	Bdistachyon	PTHR10783:SF44 - SPX DOMAIN-CONTAINING PROTEIN 1-RELATED (1 of 2)
Bradi3g13871	Bradi3g13871.4	Bdistachyon
Bradi3g13871	Bradi3g13871.3	Bdistachyon
Bradi3g13871	Bradi3g13871.1	Bdistachyon	PTHR31500:SF7 - AT HOOK MOTIF DNA-BINDING FAMILY PROTEIN-RELATED (1 of 1)
Bradi3g13871	Bradi3g13871.2	Bdistachyon
Bradi3g14160	Bradi3g14160.3	Bdistachyon
Bradi3g14160	Bradi3g14160.2	Bdistachyon	PTHR22880:SF134 - TRANSCRIPTION FACTOR GTE8-RELATED (1 of 1)
Bradi3g28950	Bradi3g28950.1	Bdistachyon	auxin response factor (ARF)
Bradi3g34250	Bradi3g34250.3	Bdistachyon	NAD+ ADP-ribosyltransferase activity (Blast2GO)
Bradi3g34250	Bradi3g34250.2	Bdistachyon	NAD+ ADP-ribosyltransferase activity (Blast2GO)
Bradi3g34250	Bradi3g34250.1	Bdistachyon	NAD+ ADP-ribosyltransferase activity (Blast2GO)
Bradi3g37620	Bradi3g37620.1	Bdistachyon	2.7.6.5//3.2.1.37//3.2.1.55 - GTP diphosphokinase / Stringent factor // Xylan 1,4-beta-xylosidase / Xylobiase // Non-reducing end alpha-L-arabinofuranosidase / Arabinosidase (1 of 2)
Bradi3g46430	Bradi3g46430.1	Bdistachyon	protein serine/threonine phosphatase activity (Blast2GO)
Bradi3g46430	Bradi3g46430.2	Bdistachyon	protein serine/threonine phosphatase activity (Blast2GO)
Bradi3g48740	Bradi3g48740.1	Bdistachyon	PTHR12864//PTHR12864:SF23 - RAN BINDING PROTEIN 9-RELATED // SUBFAMILY NOT NAMED (1 of 1)
Bradi3g51437	Bradi3g51437.1	Bdistachyon	K05925 - mRNA (2'-O-methyladenosine-N6-)-methyltransferase [EC:2.1.1.62] (METTL3_14) (1 of 1)
Bradi3g51437	Bradi3g51437.2	Bdistachyon
Bradi3g51437	Bradi3g51437.3	Bdistachyon
Bradi3g56630	Bradi3g56630.2	Bdistachyon	PTHR31533:SF2 - GPI-ANCHORED PROTEIN LORELEI-RELATED (1 of 1)
Bradi4g02000	Bradi4g02000.3	Bdistachyon	ATP-dependent RNA helicase activity (Blast2GO)
Bradi4g02000	Bradi4g02000.4	Bdistachyon	ATP-dependent RNA helicase activity (Blast2GO)
Bradi4g02000	Bradi4g02000.5	Bdistachyon	ATP-dependent RNA helicase activity (Blast2GO)
Bradi4g02000	Bradi4g02000.6	Bdistachyon	ATP-dependent RNA helicase activity (Blast2GO)
Bradi4g11137	Bradi4g11137.1	Bdistachyon	2.1.1.229 - tRNA (carboxymethyluridine(34)-5-O)-methyltransferase / tRNA methyltransferase 9 (1 of 3)
Bradi4g17960	Bradi4g17960.1	Bdistachyon	acetyltransferase activity, phosphoprotein phosphatase activity (Blast2GO)
Bradi4g37390	Bradi4g37390.1	Bdistachyon
Bradi5g08200	Bradi5g08200.2	Bdistachyon
Bradi5g08200	Bradi5g08200.1	Bdistachyon	PTHR24078//PTHR24078:SF212 - DNAJ HOMOLOG SUBFAMILY C MEMBER // SUBFAMILY NOT NAMED (1 of 1)
Bradi5g10510	Bradi5g10510.1	Bdistachyon	gamma-aminobutyric acid:hydrogen symporter activity (Blast2GO)
Bradi5g21260	Bradi5g21260.1	Bdistachyon	metalloaminopeptidase activity (Blast2GO)
Bradi5g24420	Bradi5g24420.2	Bdistachyon	aminoacyl-tRNA hydrolase activity (Blast2GO)
Bradi5g24420	Bradi5g24420.3	Bdistachyon	aminoacyl-tRNA hydrolase activity (Blast2GO)
Bradi5g24420	Bradi5g24420.4	Bdistachyon	aminoacyl-tRNA hydrolase activity (Blast2GO)
